# Genetic diversity varies with species traits and latitude in predatory soil arthropods (Myriapoda: Chilopoda)

**DOI:** 10.1101/2022.05.17.492264

**Authors:** D. K. Bharti, Pooja Yashwant Pawar, Gregory D. Edgecombe, Jahnavi Joshi

**Affiliations:** CSIR-Centre for Cellular and Molecular Biology, Uppal Road, Hyderabad, India; Natural History Museum, London, UK

**Keywords:** biogeography, centipedes, global study, life history, macrogenetics, mitochondrial COI

## Abstract

**Aim:** To investigate the drivers of intra-specific genetic diversity in centipedes, a group of ancient predatory soil arthropods.

**Location:** Global

**Time period:** Present

**Major taxa studied:** Centipedes (Class: Chilopoda)

**Methods:** We assembled a database of over 1200 mitochondrial cytochrome *c* oxidase subunit I sequences representing 120 centipede species from all five orders of Chilopoda. We used this sequence dataset to estimate genetic diversity for centipede species and compared its distribution with estimates from other arthropod groups. We studied the variation in centipede genetic diversity with species traits and biogeography using a beta regression framework, controlling for the effect of shared evolutionary history within a family.

**Results:** We observed a wide variation in genetic diversity across centipede species (0 to 0.1713), which falls towards the higher end of values among arthropods. Overall, 21.51% of the variation in mitochondrial COI genetic diversity in centipedes was explained by a combination of predictors related to life history and biogeography. Genetic diversity decreased with body size and latitudinal position of sampled localities, was greater in species showing maternal care and increased with geographic distance among conspecifics.

**Main conclusions:** Centipedes fall towards the higher end of genetic diversity among arthropods, which may be related to their long evolutionary history and low dispersal ability. In centipedes, the negative association of body size with genetic diversity may be mediated by its influence on local abundance or the influence of ecological strategy on long-term population history. Species with maternal care had higher genetic diversity, which goes against our expectations and needs further scrutiny. Hemispheric differences in genetic diversity can be due to historic climatic stability and lower seasonality in the southern hemisphere. Overall, we find that despite the differences in mean genetic diversity among animals, similar processes related to life history strategy and biogeography shape the variation within them.
