## Appendix S2 for "Genetic diversity varies with species traits and latitude in predatory soil arthropods (Myriapoda: Chilopoda)"

### Sheet: AppendixS2
species	order	family	realm	body.size.new	blindness	maternal.care	ref.bodysize.habitat	min.lat	max.lat	int.min.lat	int.max.lat
Allothereua maculata	Scutigeromorpha	Scutigeridae	Australian_Oceanina	25	not blind	no		-34.54	-31.1236	-34.54	-31.1236
Allothereua serrulata	Scutigeromorpha	Scutigeridae		27	not blind	no	Verhoeff, 1925	-36.5495	-26.2521	-36.5495	-26.2521
Alluropus calcaratus	Scolopendromorpha	Scolopendridae	Oriental	52	not blind	yes	Siriwut et al., 2018	5.69138	22.4648	5.69138	22.4648
Asanada sp. 2	Scolopendromorpha	Scolopendridae		27	not blind	yes		14.9878	15.9617	14.9878	15.9617
Clinopodes flavidus	Geophilomorpha	Geophilidae		68	blind	yes	Bonato, Iorio & Minelli, 2011	32.4292	49.8811	32.4292	49.8811
Cormocephalus delta	Scolopendromorpha	Scolopendridae		46	blind	yes	Edgecombe et al., 2019	-22.1419	-21.6964	-22.1419	-21.6964
Cormocephalus hartmeyeri	Scolopendromorpha	Scolopendridae		83	not blind	yes	Koch, 1983	-35.1133	-31.929	-35.1133	-31.929
Cormocephalus pyropygus	Scolopendromorpha	Scolopendridae	Australian	53	blind	yes	Edgecombe et al., 2019	-23.1233	-22.1264	-23.1233	-22.1264
Cormocephalus sagmus	Scolopendromorpha	Scolopendridae		69	blind	yes	Edgecombe et al., 2019	-22.1264	-22.1097	-22.1264	-22.1097
Cormocephalus sp.	Scolopendromorpha	Scolopendridae	Australian	20	not blind	yes	Joshi & Edgecombe, in prep	-32.8819	-24.5344	-32.8819	-24.5344
Cormocephalus sp. 2	Scolopendromorpha	Scolopendridae	Oriental	70	not blind	yes	Joshi & Edgecombe, in prep	8.73	10.3024	8.73	10.3024
Cormocephalus nudipes2	Scolopendromorpha	Scolopendridae	Oriental	60	not blind	yes	Joshi & Edgecombe, in prep	18.9631	20.6065	18.9631	20.6065
Cormocephalus nudipes_sp3	Scolopendromorpha	Scolopendridae	Oriental	70	not blind	yes	Joshi & Edgecombe, in prep	8.73	20.4583	8.73	20.4583
Cormocephalus sp4_1	Scolopendromorpha	Scolopendridae	Oriental	40	not blind	yes	Joshi & Edgecombe, in prep	11.94	13.4591	11.94	13.4591
Cormocephalus sp4_2	Scolopendromorpha	Scolopendridae	Oriental	31	not blind	yes	Joshi & Edgecombe, in prep	13.8327	14.2573	13.8327	14.2573
Cormocephalus nigrifictus	Scolopendromorpha	Scolopendridae	Oriental	70	not blind	yes	Joshi & Edgecombe, in prep	8.95346	14.2757	8.95346	14.2757
Cormocephalus turneri	Scolopendromorpha	Scolopendridae	Australian	72	not blind	yes	Koch, 1983	-34.6403	-21.6481	-34.6403	-21.6481
Cormocephalus westangelasensis	Scolopendromorpha	Scolopendridae	Australian	105	not blind	yes	Koch, 1983	-25.2644	-22.0819	-25.2644	-22.0819
Craterostigmus crabilli	Craterostigmomorpha	Craterostigmidae	Australian	37	not blind	yes		-46.8985	-34.4507	-46.8985	-34.4507
Craterostigmus tasmanianus	Craterostigmomorpha	Craterostigmidae	Australian	50	not blind	yes		-43.2875	-40.9786	-43.2875	-40.9786
Cryptops anomalans	Scolopendromorpha	Cryptopidae	Nearctic_Palearctic_Saharo-Arabian	40	blind	yes	Attems, 1930	36.3645	53.4632	36.3645	53.4632
Cryptops hortensis	Scolopendromorpha	Cryptopidae	Afrotropical_Australian_Nearctic_Oriental_Palearctic_Saharo-Arabian	30	blind	yes	Attems, 1930	-42.907	60.3126	28.2758	60.3126
Cryptops japonicus	Scolopendromorpha	Cryptopidae		25	blind	yes	Lewis, 2013	10.38	53.5542	10.38	53.5542
Cryptops niuensis	Scolopendromorpha	Cryptopidae	Nearctic_Oceanina	20	blind	yes	Attems, 1930	-19.1553	-16.8663	-19.1553	-16.8663
Cryptops parisi	Scolopendromorpha	Cryptopidae	Palearctic_Saharo-Arabian	30	blind	yes	Andersson et al., 2005	34.92	60.3126	34.92	60.3126
Cryptops pictus	Scolopendromorpha	Cryptopidae	Oceanina	29	blind	yes	Attems, 1930	-23.2218	-17.6869	-23.2218	-17.6869
Digitipes barnabasi	Scolopendromorpha	Scolopendridae	Oriental	66	not blind	yes	Joshi & Edgecombe, 2013	8.86194	19.1323	8.86194	19.1323
Digitipes coonoorensis	Scolopendromorpha	Scolopendridae	Oriental	64	not blind	yes	Joshi & Edgecombe, 2013	8.87275	11.5139	8.87275	11.5139
Digitipes jangii	Scolopendromorpha	Scolopendridae	Oriental	47	not blind	yes	Joshi & Edgecombe, 2013	12.3889	17.9119	12.3889	17.9119
Digitipes jonesii	Scolopendromorpha	Scolopendridae	Oriental	55	not blind	yes	Joshi & Edgecombe, 2013	8.65853	11.5153	8.65853	11.5153
Digitipes kalewaensis	Scolopendromorpha	Scolopendridae	Oriental	47	not blind	yes	Siriwut et al., 2015	23.2145	23.2145	23.2145	23.2145
Digitipes nudus	Scolopendromorpha	Scolopendridae	Oriental	58	not blind	yes	Joshi & Edgecombe, 2013	9.5286	13.2005	9.5286	13.2005
Ethmostigmus praveeni	Scolopendromorpha	Scolopendridae	Oriental	100	not blind	yes	Joshi & Edgecombe, 2018	12.7238	14.1158	12.7238	14.1158
Ethmostigmus sahyadrensis	Scolopendromorpha	Scolopendridae		90	not blind	yes	Joshi & Edgecombe, 2018	15.945	17.9174	15.945	17.9174
Ethmostigmus tristis	Scolopendromorpha	Scolopendridae	Oriental	105	not blind	yes	Joshi & Edgecombe, 2018	11.3049	11.7762	11.3049	11.7762
Eupolybothrus cavernicolus	Lithobiomorpha	Lithobiidae		30	not blind	no	Stoev et al., 2010	44.0003	44.0036	44.0003	44.0036
Eupolybothrus gloriastygis	Lithobiomorpha	Lithobiidae	Palearctic	15	not blind	no	Stoev et al., 2010	41.2345	46.5038	41.2345	46.5038
Eupolybothrus leostygis	Lithobiomorpha	Lithobiidae	Palearctic	40	not blind	no	Akkari et al., 2017	42.48	46.5038	42.48	46.5038
Eupolybothrus nudicornis	Lithobiomorpha	Lithobiidae	Palearctic_Saharo-Arabian	48	not blind	no	Stoev et al., 2010	31.1726	44.6599	31.1726	44.6599
Eupolybothrus obrovensis	Lithobiomorpha	Lithobiidae		17	not blind	no	Matic & Darabantu 1968; Stoev et al., 2010	36.62	47.1154	36.62	47.1154
Eupolybothrus tridentinus	Lithobiomorpha	Lithobiidae	Palearctic	20	not blind	no		36.62	54.9831	36.62	54.9831
Geophilus alpinus	Geophilomorpha	Geophilidae	Palearctic	52	blind	yes	Bonato & Minelli, 2014	42.4948	61.776	42.4948	61.776
Geophilus carpophagus	Geophilomorpha	Geophilidae	Afrotropical_Palearctic_Saharo-Arabian	60	blind	yes	Andersson et al., 2005; Barber, 2008	15.0853	60.5084	15.0853	60.5084
Geophilus electricus	Geophilomorpha	Geophilidae	Palearctic	45	blind	yes	Bonato et al., 2016	42.9297	62.7785	42.9297	62.7785
Geophilus flavus	Geophilomorpha	Geophilidae	Palearctic	45	blind	yes	Andersson et al., 2005	41.3878	65.4315	41.3878	65.4315
Geophilus proximus	Geophilomorpha	Geophilidae		40	blind	yes	Barber & Jones, 1999	43.3908	70.6229	43.3908	70.6229
Harpolithobius anodus	Lithobiomorpha	Lithobiidae		15	not blind	no	Matic, 1966; Koren, 1992	34.92	54.9831	34.92	54.9831
Henia vesuviana	Geophilomorpha	Geophilidae	Palearctic	95	blind	yes	Barber, 2008	40.4179	53.2088	40.4179	53.2088
Henicops maculatus	Lithobiomorpha	Henicopidae	Australian	20	not blind	no	Mesibov, 1986	-47.2897	-33.55	-47.2897	-33.55
Hessebius luquensis	Lithobiomorpha	Lithobiidae	Palearctic	13	not blind	no		34.4328	34.7528	34.4328	34.7528
Hessebius prospinosus	Lithobiomorpha	Lithobiidae		15.8	not blind	no	Qiao et al., 2018a	31.6018	39.2142	31.6018	39.2142
Hessebius ruoergaiensis	Lithobiomorpha	Lithobiidae	Sino-Japanese	10	not blind	no		33.397	33.397	33.397	33.397
Lamyctes africanus	Lithobiomorpha	Henicopidae	Afrotropical_Madagascan_Nearctic_Neotropical_Palearctic_Sino-Japanese_China	10	not blind	no		-35.029	54.8295	-35.029	54.8295
Lamyctes coeculus	Lithobiomorpha	Henicopidae	Afrotropical_Australian_Neotropical_Palearctic_Panamanian_Saharo-Arabian	5	blind	no	Zapparoli & Shelley, 2000	-33.55	57.7296	-33.55	57.7296
Lamyctes emarginatus	Lithobiomorpha	Henicopidae	Neotropical_Oceanina_Palearctic_Saharo-Arabian	11	not blind	no	Andersson et al., 2005	-32.6275	61.2333	-32.6275	61.2333
Lithobius aeruginosus	Lithobiomorpha	Lithobiidae	Palearctic	11	not blind	no		34.92	55.4288	34.92	55.4288
Lithobius agilis	Lithobiomorpha	Lithobiidae	Palearctic	12	not blind	no	Zapparoli, 2009; Koren, 1992	34.92	57.4084	34.92	57.4084
Lithobius austriacus	Lithobiomorpha	Lithobiidae	Palearctic	10	not blind	no	Zoltan Korsos, Laci Danyi (personal communication)	45.4523	54.9831	45.4523	54.9831
Lithobius borealis	Lithobiomorpha	Lithobiidae	Palearctic_Saharo-Arabian	13	not blind	no		31.1726	61.1126	31.1726	61.1126
Lithobius calcaratus	Lithobiomorpha	Lithobiidae	Palearctic	15	not blind	no		35.9469	60.1859	35.9469	60.1859
Lithobius castaneus	Lithobiomorpha	Lithobiidae		23	not blind	no	Koren, 1992	13.7353	51.1485	13.7353	51.1485
Lithobius crassipes	Lithobiomorpha	Lithobiidae	Palearctic_Saharo-Arabian	14	not blind	no	Voigtländer et al., 2017	28.2936	60.5252	28.2936	60.5252
Lithobius crassipesoides	Lithobiomorpha	Lithobiidae	Palearctic	10.5	not blind	no	Voigtländer et al., 2017	35.9469	43.7483	35.9469	43.7483
Lithobius curtipes	Lithobiomorpha	Lithobiidae	Palearctic	11.5	not blind	no	Andersson et al., 2005	41.38	71.1698	41.38	71.1698
Lithobius dentatus	Lithobiomorpha	Lithobiidae	Palearctic	18	not blind	no		39.732	56.6633	39.732	56.6633
Lithobius erythrocephalus	Lithobiomorpha	Lithobiidae		16	not blind	no		36.1601	61.7305	36.1601	61.7305
Lithobius forficatus	Lithobiomorpha	Lithobiidae	Afrotropical_Nearctic_Palearctic_Saharo-Arabian	35	not blind	no	Matic, 1966	3.69683	66.2588	35.8963	66.2588
Lithobius glacialis	Lithobiomorpha	Lithobiidae	Palearctic	15	not blind	no	Pilz et al., 2008	46.4318	54.9831	46.4318	54.9831
Lithobius latro	Lithobiomorpha	Lithobiidae		11	not blind	no		34.92	54.9831	34.92	54.9831
Lithobius lucifugus	Lithobiomorpha	Lithobiidae		17	not blind	no		34.92	57.4751	34.92	57.4751
Lithobius macilentus	Lithobiomorpha	Lithobiidae	Palearctic	14	not blind	no	Koren, 1992; Andersson et al., 2005	35.9468	59.9906	35.9468	59.9906
Lithobius maqinensis	Lithobiomorpha	Lithobiidae	Sino-Japanese	14.6	not blind	no	Qiao et al., 2018b	34.4055	34.4318	34.4055	34.4318
Lithobius melanops	Lithobiomorpha	Lithobiidae		17.5	not blind	no	Andersson et al., 2005	28.2936	62.6115	28.2936	62.6115
Lithobius microps	Lithobiomorpha	Lithobiidae	Nearctic_Palearctic_Saharo-Arabian	9.5	not blind	no		34.92	53.1301	34.92	53.1301
Lithobius mutabilis	Lithobiomorpha	Lithobiidae	Nearctic_Palearctic	17	not blind	no	Pilz et al., 2008	40.5152	52.2302	40.5152	52.2302
Lithobius muticus	Lithobiomorpha	Lithobiidae		17	not blind	no		34.92	58.635	34.92	58.635
Lithobius nodulipes	Lithobiomorpha	Lithobiidae	Palearctic	15	not blind	no	Matic, 1966	36.62	54.9831	36.62	54.9831
Lithobius pelidnus	Lithobiomorpha	Lithobiidae	Palearctic	16	not blind	no	Matic, 1966	34.92	57.5914	34.92	57.5914
Lithobius piceus	Lithobiomorpha	Lithobiidae	Palearctic	25	not blind	no	Matic, 1966	35.8215	58.635	35.8215	58.635
Lithobius pygmaeus	Lithobiomorpha	Lithobiidae	Palearctic	8.5	not blind	no	Koren, 1992	45.4523	54.9831	45.4523	54.9831
Lithobius schuleri	Lithobiomorpha	Lithobiidae	Palearctic	16	not blind	no	Koren, 1992	34.92	54.9831	34.92	54.9831
Lithobius tenebrosus	Lithobiomorpha	Lithobiidae	Palearctic	16	not blind	no	Andersson et al., 2005	34.92	66.9778	34.92	66.9778
Lithobius tricuspis	Lithobiomorpha	Lithobiidae	Palearctic	16	not blind	no	Zapparoli, 2009	35.9469	58.635	35.9469	58.635
Lithobius valesiacus	Lithobiomorpha	Lithobiidae	Palearctic	13	not blind	no	Eason, 1982	43.9345	48.562	43.9345	48.562
Mecistocephalus marmoratus	Geophilomorpha	Mecistocephalidae		52	blind	yes	Uliana et al., 2007	21.8978	35.6828	21.8978	35.6828
Mecistocephalus multidentatus	Geophilomorpha	Mecistocephalidae		45	blind	yes	Uliana et al., 2007	21.8978	25.2964	21.8978	25.2964
Mimops orientalis	Scolopendromorpha	Mimopidae		46	not blind	yes	Lewis 2006	32.4542	35.0345	32.4542	35.0345
Otostigmus aculeatus	Scolopendromorpha	Scolopendridae		58	not blind	yes	Lewis, 2001	-8.78042	30.1284	-8.78042	30.1284
Otostigmus astenus	Scolopendromorpha	Scolopendridae	Madagascan_Nearctic_Oceanina_Oriental	40	not blind	yes	Lewis, 2010	-21.4732	32.6117	-21.4732	32.6117
Otostigmus multidens	Scolopendromorpha	Scolopendridae	Oceanina_Oriental	48	not blind	yes	Lewis, 2001	-10.7017	19.2048	-10.7017	19.2048
Otostigmus ruficeps	Scolopendromorpha	Scolopendridae	Oriental	36	not blind	yes	Joshi & Edgecombe, 2013	9.07171	12.7306	9.07171	12.7306
Otostigmus rugulosus	Scolopendromorpha	Scolopendridae	Oriental	34	not blind	yes	Lewis, 2010	-20.5029	33.2557	-20.5029	33.2557
Otostigmus scaber	Scolopendromorpha	Scolopendridae	Nearctic_Oceanina_Oriental	44	not blind	yes	Lewis, 2001	-3.58446	48.4652	-3.58446	48.4652
Otostigmus spinosus	Scolopendromorpha	Scolopendridae	Oriental	45	not blind	yes	Lewis, 2001	-8.78042	28.5478	-8.78042	28.5478
Otostigmus sulcipes	Scolopendromorpha	Scolopendridae	Oriental	43	not blind	yes	Verhoeff, 1937	1.33631	21.1666	1.33631	21.1666
Pachymerium ferrugineum	Geophilomorpha	Geophilidae	Afrotropical_Nearctic_Palearctic_Saharo-Arabian	50	blind	yes	Barber, 2008	-27.1099	66.9299	-27.1099	66.9299
Paralamyctes validus	Lithobiomorpha	Henicopidae	Australian	15	not blind	no	Archey, 1917	-46.6412	-34.4507	-46.6412	-34.4507
Parascutigera latericia	Scutigeromorpha	Scutigeridae	Oceanina	15	not blind	no		-22.4	-20.1056	-22.4	-20.1056
Parascutigera sphinx	Scutigeromorpha	Scutigeridae		20	not blind	no		-32.7626	-32.1127	-32.7626	-32.1127
Rhysida immarginata	Scolopendromorpha	Scolopendridae	Afrotropical_Neotropical_Oceanina_Oriental_Panamanian	80	not blind	yes	Siriwut et al., 2018	-22.8729	28.5478	-22.8729	28.5478
Rhysida lewisi	Scolopendromorpha	Scolopendridae	Oriental	45	not blind	yes	Joshi et al, 2020	12.4055	16.2917	12.4055	16.2917
Rhysida longipes	Scolopendromorpha	Scolopendridae	Afrotropical_Madagascan_Oceanina_Oriental_Panamanian	50	not blind	yes	Siriwut et al., 2018; Joshi et al., 2020	-20.4225	25.4076	-20.4225	25.4076
Rhysida pazhuthara	Scolopendromorpha	Scolopendridae	Oriental	50	not blind	yes	Joshi et al, 2020	8.66444	8.95346	8.66444	8.95346
Rhysida singaporensis	Scolopendromorpha	Scolopendridae		90	not blind	yes	Siriwut et al., 2018	-8.4176	1.35469	-8.4176	1.35469
Rhysida sp. 1	Scolopendromorpha	Scolopendridae		60	not blind	yes	Joshi et al, 2020	10.9686	12.6001	10.9686	12.6001
Rhysida trispinosa	Scolopendromorpha	Scolopendridae	Oriental	80	not blind	yes	Joshi et al, 2020	8.67989	15.979	8.67989	15.979
Schendyla nemorensis	Geophilomorpha	Schendylidae	Palearctic	20	blind	yes	Andersson et al., 2005; Barber, 2008	34.6667	62.1156	34.6667	62.1156
Scolopendra calcarata	Scolopendromorpha	Scolopendridae	Oriental	53	not blind	yes	Siriwut et al., 2016	9.06887	24.5	9.06887	24.5
Scolopendra canidens	Scolopendromorpha	Scolopendridae		80	not blind	yes	Lewis, 2001	29.1888	43.8242	29.1888	43.8242
Scolopendra cingulata	Scolopendromorpha	Scolopendridae	Oriental_Palearctic_Saharo-Arabian	150	not blind	yes	Simaiakis et al., 2011	1.33631	48.2713	1.33631	48.2713
Scolopendra dawydoffi	Scolopendromorpha	Scolopendridae	Oriental	162	not blind	yes	Siriwut et al., 2016	4.54674	23.1445	4.54674	23.1445
Scolopendra dehaani	Scolopendromorpha	Scolopendridae	Oriental	250	not blind	yes		-6.19973	23.7203	-6.19973	23.7203
Scolopendra hainanum	Scolopendromorpha	Scolopendridae		160	not blind	yes	Kronmüller, 2012	20.0238	22.273	20.0238	22.273
Scolopendra japonica	Scolopendromorpha	Scolopendridae	Oriental_Palearctic_Sino-Japanese	130	not blind	yes		-0.143294	36.2382	-0.143294	36.2382
Scolopendra mojiangica	Scolopendromorpha	Scolopendridae	Oriental	150	not blind	yes		23.4373	23.5	23.4373	23.5
Scolopendra morsitans	Scolopendromorpha	Scolopendridae	Oceanina_Oriental_Panamanian_Saharo-Arabian	120	not blind	yes		-37.8142	33.8439	-37.8142	33.8439
Scolopendra multidens	Scolopendromorpha	Scolopendridae	Oriental_Palearctic_Sino-Japanese	114	not blind	yes		-6.56213	25.8168	-6.56213	25.8168
Scolopendra mutilans	Scolopendromorpha	Scolopendridae	Oriental_Palearctic_Sino-Japanese	160	not blind	yes		24.63	35.445	24.63	35.445
Scolopendra negrocapitis	Scolopendromorpha	Scolopendridae		75	not blind	yes	Zhang & Wang, 1999	31	31.6911	31	31.6911
Scolopendra paradoxa	Scolopendromorpha	Scolopendridae	Oriental	140	not blind	yes		13.2777	16.866	13.2777	16.866
Scolopendra pinguis	Scolopendromorpha	Scolopendridae	Oriental	85	not blind	yes		-6.30736	20.6991	-6.30736	20.6991
Scolopendra subspinipes	Scolopendromorpha	Scolopendridae	Afrotropical_Madagascan_Nearctic_Neotropical_Oceanina_Oriental_Palearctic_Panamanian_Sino-Japanese	160	not blind	yes		-21.1393	32.7038	-4.40624	32.7038
Scolopocryptops capillipedatus	Scolopendromorpha	Scolopocryptopidae		20	blind	yes	Chao & Chang, 2008	22.1666	41.5275	22.1666	41.5275
Scolopocryptops rubiginosus	Scolopendromorpha	Scolopocryptopidae		45	blind	yes	Chao & Chang, 2008	18.2865	44.4694	18.2865	41.9079
Scutigera coleoptrata	Scutigeromorpha	Scutigeridae	Afrotropical_Nearctic_Palearctic_Saharo-Arabian	35	not blind	no		-33.883	60.0766	28.2758	60.0766
Stenotaenia linearis	Geophilomorpha	Geophilidae	Palearctic	43	blind	yes	Bonato & Minelli, 2008	42.4045	60.3126	42.4045	60.3126
Stenotaenia sorrentina	Geophilomorpha	Geophilidae	Palearctic	42	blind	yes	Bonato & Minelli, 2008	36.62	48.2209	36.62	48.2209
Sterropristes metallicus	Scolopendromorpha	Scolopendridae		43	not blind	yes	Muadsub et al., 2012	5.43581	11.5572	5.43581	11.5572
Strigamia acuminata	Geophilomorpha	Geophilidae		30	blind	yes	Andersson et al., 2005	34.813	54.3503	34.813	54.3503
Strigamia crassipes	Geophilomorpha	Geophilidae		50	blind	yes	Andersson et al., 2005	37.6891	59.9383	37.6891	59.9383
Theatops erythrocephalus	Scolopendromorpha	Plutoniumidae	Palearctic	40	blind	yes	Bonato et al., 2017	35.9468	46.5037	35.9468	46.5037

### Sheet: AppendixS2_references
AppendixS2. List of references for body size and habitat.
Akkari, N., Komerički, A., Weigand, A., Edgecombe, G., & Stoev, P. (2017). A new cave centipede from Croatia, Eupolybothrus liburnicus sp. N., with notes on the subgenus Schizopolybothrus Verhoeff, 1934 (Chilopoda, Lithobiomorpha, Lithobiidae). ZooKeys, 2017, 11–43. https://doi.org/10.3897/zookeys.687.13844
Andersson, G., Meidell, B. A., Scheller, U., Winqvist, J.-Å., Madsen, M., Djursvoll, P., Budd, G., & Gärdenfors, U. (2005). Mångfotingar. Myriapoda. In Nationalnyckeln till Sveriges flora och fauna [Encyclopedia of Swedish Flora and Fauna] (p. 351). ArtDatabanken.
Archey, G. (1917). The Lithobiomorpha of New Zealand. Transactions and Proceedings of the New Zealand Institute, 49, 303–318.
Attems, C. (1930). Myriapoda 2. Scolopendromorpha. In F. Schulze & W. Kükenthal (Eds.), Das Tierreich (Vol. 54, pp. 1–308). Walter de Gruyter.
Barber, A. D. (2008). Key to the identification of British centipedes. AIDGAP.
Barber, A. D., & Jones, R. E. (1999). A description of Geophilus proximus C. L. Koch, 1847 (Chilopoda, Geophilomorpha). Bulletin of the British Myriapod Group, 15, 19–25.
Bonato, L., & Minelli, A. (2008). Stenotaenia Koch, 1847: A hitherto unrecognized lineage of western Palaearctic centipedes with unusual diversity in body size and segment number (Chilopoda: Geophilidae). Zoological Journal of the Linnean Society, 153(2), 253–286. https://doi.org/10.1111/j.1096-3642.2008.00394.x
Bonato, L., Iorio, É., & Minelli, A. (2011). The centipede genus Clinopodes C. L. Koch, 1847 (Chilopoda, Geophilomorpha, Geophilidae): Reassessment of species diversity and distribution, with a new species from the Maritime Alps (France). Zoosystema, 33(2), 175–205. https://doi.org/10.5252/z2011n2a3
Bonato, L., & Minelli, A. (2014). Chilopoda Geophilomorpha of Europe: A revised list of species, with taxonomic and nomenclatorial notes. Zootaxa, 3770(1), 1–136. https://doi.org/10.11646/zootaxa.3770.1.1
Bonato, L., Zapparoli, M., Drago, L., & Minelli, A. (2016). An unusually elongate endogeic centipede from Sardinia (Chilopoda: Geophilidae). European Journal of Taxonomy, 231, Article 231. https://doi.org/10.5852/ejt.2016.231
Bonato, L., Orlando, M., Zapparoli, M., Fusco, G., & Bortolin, F. (2017). New insights into Plutonium, one of the largest and least known European centipedes (Chilopoda): Distribution, evolution and morphology. Zoological Journal of the Linnean Society, 180(4), 887–909. https://doi.org/10.1093/zoolinnean/zlw026
Chao, J.-L., & Chang, H.-W. (2008). Neotype designation for two centipedes, Scolopocryptops curtus (Takakuwa, 1939) and Cryptops nigropictus Takakuwa, 1936, and a review of species of Scolopendromorpha (Chilopoda) in Taiwan. 15.
Eason, E. H. (1982). A review of the north-west European species of Lithobiomorpha with a revised key to their identification. Zoological Journal of the Linnean Society, 74(1), 9–33. https://doi.org/10.1111/j.1096-3642.1982.tb01139.x
Edgecombe, G., Huey, J., Humphreys, W., Hillyer, M., Burger, M., Volschenk, E., & Waldock, J. (2019). Blind scolopendrid centipedes of the genus Cormocephalus from subterranean habitats in Western Australia (Myriapoda: Scolopendromorpha: Scolopendridae). Invertebrate Systematics, 33. https://doi.org/10.1071/IS19015
Joshi, J., & Edgecombe, G. D. (2013). Revision of the scolopendrid centipede Digitipes Attems, 1930, from India (Chilopoda: Scolopendromorpha): reconciling molecular and morphological estimates of species diversity. Zootaxa, 3626, 99–145. https://doi.org/10.11646/zootaxa.3626.1.5
Joshi, J., Edgecombe, G. D., Joshi, J., & Edgecombe, G. D. (2018). Molecular phylogeny and systematics of the centipede genus Ethmostigmus Pocock (Chilopoda: Scolopendromorpha) from peninsular India. Invertebrate Systematics, 32(6), 1316–1335. https://doi.org/10.1071/IS18030
Joshi, J., Karanth, P. K., & Edgecombe, G. D. (2020). The out-of-India hypothesis: Evidence from an ancient centipede genus, Rhysida (Chilopoda: Scolopendromorpha) from the Oriental Region, and systematics of Indian species. Zoological Journal of the Linnean Society, 189(3), 828–861. https://doi.org/10.1093/zoolinnean/zlz138
Koch, L. E. (1983). Revision of the Australian centipedes of the genus Cormocephalus Newport (Chilopoda: Scolopendridae: Scolopendrinae). Australian Journal of Zoology, 31(5), 799–833. https://doi.org/10.1071/zo9830799
Koren, A. (1992). Die Chilopoden-Fauna von Kärnten und Osttirol. Tiel 2. Lithobiomorpha—Carinthia II (Vol. 51).
Kronmüller, C. (2011). Review of the subspecies of Scolopendra subspinipes Leach, 1815 with the new description of the South Chinese member of the genus Scolopendra Linnaeus, 1758 named Scolopendra hainanum spec. nov.: (Myriapoda, Chilopoda, Scolopendridae). Spixiana, 35, 19–27.
Lewis, J. (2001). The scolopendrid centipedes in the collection of the National Museum of Natural History in Sofia (Chilopoda: Scolopendromorpha: Scolopendridae). Historia Naturalis Bulgarica, 13, 5–51.
Lewis, J. G. E. (2006). On the scolopendromorph centipede genus Mimops Kraepelin, 1903, with a description of a new family (Chilopoda: Scolopendromorpha). Journal of Natural History, 40(19–20), 1231–1239. https://doi.org/10.1080/00222930600861231
Lewis, J. G. E. (2010). A revision of the rugulosus group of Otostigmus subgenus Otostigmus Porat, 1876 (Chilopoda: Scolopendromorpha: Scolopendridae). Zootaxa, 2579(1), 1. https://doi.org/10.11646/zootaxa.2579.1.1
Lewis, J. G. E. (2013). A review of the species in the genus Cryptops Leach, 1815 from the Old World and the Australasian region related to Cryptops (Cryptops) doriae Pocock, 1891 (Chilopoda: Scolopendromorpha: Cryptopidae). Zootaxa, 3683(1), 1–34. https://doi.org/10.11646/zootaxa.3683.1.1
Matic, Z. (1966). Clasa Chilopoda. Subclasa Anamorpha. In Fauna Republicii Socialiste Romania: Vol. 6 (1) (pp. 1–272). Bucuresti : Editura Academiei Republicii Socialiste.
Matic, Z., & Darabantu, C. (1968). Contributions à la connaissance des chilopodes de Yougoslavie. Akademia Znanosti in Umetnosti, Razred Za Prirodoslovne in Medicinske Vede, 11(5), 201–229.
Mesibov, B. (1986). A guide to Tasmanian centipedes. B. Mesibov.
Pilz, C., Melzer, R. R., & Spelda, J. (2008). Morphometrics and SEM analysis of the species pair Lithobius mutabilis L. Koch, 1862 and L. glacialis Verhoeff, 1937 (Chilopoda: Lithobiomorpha). Organisms Diversity & Evolution, 7(4), 270.e1-270.e20. https://doi.org/10.1016/j.ode.2006.06.005
Qiao, P., Qin, W., Ma, H., Su, J., & Zhang, T. (2018). Two new species of the genus Hessebius Verhoeff, 1941 from China (Lithobiomorpha, Lithobiidae). ZooKeys, 735, 65–82. https://doi.org/10.3897/zookeys.735.22237
Qiao, P., Qin, W., Ma, H., & Zhang, T. (2018b). Two new species of lithobiid centipedes and the first record of Lamyctes africanus Porath (Chilopoda: Lithobiomorpha) in China. Journal of Natural History, 53(15–16), 897–921. https://doi.org/10.1080/00222933.2019.1606355
Simaiakis, S. M., Giokas, S., & Korsós, Z. (2011). Morphometric and meristic diversity of the species Scolopendra cingulata Latreille, 1829 (Chilopoda: Scolopendridae) in the Mediterranean region. Zoologischer Anzeiger - A Journal of Comparative Zoology, 1(250), 67–79. https://doi.org/10.1016/j.jcz.2010.11.006
Siriwut, W., Edgecombe, G. D., Sutcharit, C., Tongkerd, P., & Panha, S. (2015). First record of the African-Indian centipede genus Digitipes Attems, 1930 (Scolopendromorpha: Otostigminae) from Myanmar, and the systematic position of a new species based on molecular phylogenetics. Zootaxa, 3931(1), 71–87. https://doi.org/10.11646/zootaxa.3931.1.5
Siriwut, W., Edgecombe, G. D., Sutcharit, C., Tongkerd, P., & Panha, S. (2016). A taxonomic review of the centipede genus Scolopendra Linnaeus, 1758 (Scolopendromorpha, Scolopendridae) in mainland Southeast Asia, with description of a new species from Laos. ZooKeys, 590, 1–124. https://doi.org/10.3897/zookeys.590.7950
Siriwut, W., Edgecombe, G. D., Sutcharit, C., Tongkerd, P., & Panha, S. (2018). Systematic revision and phylogenetic reassessment of the centipede genera Rhysida Wood, 1862 and Alluropus Silvestri, 1912 (Chilopoda: Scolopendromorpha) in Southeast Asia, with further discussion of the subfamily Otostigminae. Invertebrate Systematics, 32(5), 1005–1049. https://doi.org/10.1071/IS17081
Stoev, P., Akkari, N., Zapparoli, M., Porco, D., Enghoff, H., Edgecombe, G., Georgiev, T., & Penev, L. (2010). The centipede genus Eupolybothrus Verhoeff, 1907 (Chilopoda: Lithobiomorpha: Lithobiidae) in North Africa, a cybertaxonomic revision, with a key to all species in the genus and the first use of DNA barcoding for the group. ZooKeys, 50, 29–77. https://doi.org/10.3897/zookeys.50.504
Uliana, M., Bonato, L., & Minelli, A. (2007). The Mecistocephalidae of the Japanese and Taiwanese islands (Chilopoda: Geophilomorpha). Zootaxa, 1396(1), 1–84. https://doi.org/10.11646/zootaxa.1396.1.1
Verhoeff, K. W. (1925). Results of Dr. E. Mjöbergs Swedish scientific expeditions to Australia 1910-1913. 39. Chilopoda (Vol. 26A, pp. 1–62). Almqvist & Wiksells.
Verhoeff, K. W. (1937). Chilopoden aus Malacca, nach den Objecten des Raffles Museum in Singapore. Bulletin of the Raffles Museum, 13, 198–270.
Voigtländer, K., Iorio, E., Decker, P., & Spelda, J. (2017). The subgenus Monotarsobius in the Iberian Peninsula with a description of a new pseudo-cryptic species from Northern Spain revealed by an integrative revision of Lithobius crassipes L. Koch, 1862 (Chilopoda, Lithobiomorpha, Lithobiidae). ZooKeys, 681, 1–38. https://doi.org/10.3897/zookeys.681.12942
Zapparoli, M. (2009). An annotated catalogue of the epigeic and cave centipedes (Chilopoda) of Sardinia. Zootaxa, 2318(1), 56–168. https://doi.org/10.11646/zootaxa.2318.1.6
Zapparoli, M., & Iorio, E. (2012). The centipedes (Chilopoda) of Corsica: Catalogue of species with faunistic, zoogeographical and ecological remarks. International Journal of Myriapodology, 7, 15–68. https://doi.org/10.3897/ijm.7.3110
Zapparoli, M., & Shelley, R. M. (2000). The centipede order Lithobiomorpha in the Hawaiian Islands (Chilopoda). I. The epigean fauna. Records of the Hawaii Biological Survey for 1999. Bishop Museum Occasional Papers, 63, 35–49.
Zhang, C. Z., & Wang, K. Q. (1999). A new centipede Scolopendra negrocapitis sp. nov. from Hubei Province, China (Chilopoda: Scolopendromorpha: Scolopendridae). Acta Zootaxonomica Sinica, 24(2), 136–137. https://doi.org/10.3969/j.issn.1000-0739.1999.02.003
